# Uncovering the hologenomic basis of an extraordinary plant invasion

**DOI:** 10.1101/2022.02.03.478494

**Authors:** Vanessa C. Bieker, Paul Battlay, Bent Petersen, Xin Sun, Jonathan Wilson, Jaelle C. Brealey, François Bretagnolle, Kristin Nurkowski, Chris Lee, Gregory L. Owens, Jacqueline Y. Lee, Fabian L. Kellner, Lotte van Boheeman, Shyam Gopalakrishnan, Myriam Gaudeul, Heinz Mueller-Schaerer, Gerhard Karrer, Bruno Chauvel, Yan Sun, Love Dalén, Péter Poczai, Loren H. Rieseberg, M. Thomas P. Gilbert, Kathryn A. Hodgins, Michael D. Martin

## Abstract

While invasive species are a key driver of the global biodiversity crisis, the drivers of invasiveness remain debated. To investigate the genomic basis of invasiveness in plants, we use the invasive weed *Ambrosia artemisiifolia*, introduced to Europe in the late 19^th^ century, resequencing 655 ragweed genomes, including 308 herbarium specimens collected up to 190 years ago. In introduced European populations, we report selection signatures in defense genes and lower prevalence of particular plant pathogens in the invasive range. Together with temporal changes in population structure associated with introgression from closely related *Ambrosia* species, escape from microbial enemies likely favoured the plant’s remarkable success as an invasive species.

**One-Sentence Summary:** The invasive success of European ragweed was facilitated by release from enemy microbes and inter-species hybridization.
