## Supplementary material for "Uncovering the hologenomic basis of an extraordinary plant invasion": Data S1

### Sheet: Sheet2
Data S1. Significantly enritched GO terms in Fst-outlier windows.
comparision	shared with comparisions with Europe?	shared between historicEurope-modernEurope and modernEurope-modernNorthAmerica	GO.ID	Term	Annotated	Significant	Expected	p-value
histoirc North America- modern North America			GO:0002215	defense response to nematode	17	1	0.02	0.0233
histoirc North America- modern North America			GO:0006000	fructose metabolic process	24	1	0.03	0.0328
histoirc North America- modern North America			GO:0006357	regulation of transcription by RNA polymerase II	486	3	0.67	0.0318
histoirc North America- modern North America			GO:0006655	phosphatidylglycerol biosynthetic process	16	1	0.02	0.022
histoirc North America- modern North America			GO:0007035	vacuolar acidification	14	1	0.02	0.0192
histoirc North America- modern North America			GO:0009051	pentose-phosphate shunt, oxidative branch	21	1	0.03	0.0287
histoirc North America- modern North America			GO:0009098	leucine biosynthetic process	14	1	0.02	0.0192
histoirc North America- modern North America			GO:0009583	detection of light stimulus	30	1	0.04	0.0408
histoirc North America- modern North America			GO:0009638	phototropism	31	1	0.04	0.0421
histoirc North America- modern North America			GO:0009785	blue light signaling pathway	32	1	0.04	0.0434
histoirc North America- modern North America			GO:0010076	maintenance of floral meristem identity	19	1	0.03	0.026
histoirc North America- modern North America			GO:0010077	maintenance of inflorescence meristem identity	26	1	0.04	0.0354
histoirc North America- modern North America	yes		GO:0010117	photoprotection	23	1	0.03	0.0314
histoirc North America- modern North America	yes		GO:0010244	response to low fluence blue light stimulus by blue low-fluence system	8	1	0.01	0.011
histoirc North America- modern North America	yes		GO:0010343	singlet oxygen-mediated programmed cell death	5	1	0.01	0.0069
histoirc North America- modern North America	yes		GO:0010617	circadian regulation of calcium ion oscillation	5	1	0.01	0.0069
histoirc North America- modern North America	yes		GO:0032119	sequestering of zinc ion	8	1	0.01	0.011
histoirc North America- modern North America			GO:0033614	chloroplast proton-transporting ATP synthase complex assembly	4	1	0.01	0.0055
histoirc North America- modern North America	yes		GO:0042938	dipeptide transport	26	1	0.04	0.0354
histoirc North America- modern North America	yes		GO:0043181	vacuolar sequestering	8	1	0.01	0.011
histoirc North America- modern North America			GO:0043447	alkane biosynthetic process	11	1	0.02	0.0151
histoirc North America- modern North America			GO:0045010	actin nucleation	33	1	0.05	0.0448
histoirc North America- modern North America			GO:0045943	positive regulation of transcription by RNA polymerase I	9	1	0.01	0.0124
histoirc North America- modern North America	yes		GO:0070072	vacuolar proton-transporting V-type ATPase complex assembly	9	1	0.01	0.0124
histoirc North America- modern North America	yes		GO:0071000	response to magnetism	2	1	0	0.0028
histoirc North America- modern North America	yes		GO:0072387	flavin adenine dinucleotide metabolic process	11	1	0.02	0.0151
histoirc North America- modern North America			GO:0080006	internode patterning	6	1	0.01	0.0083
histoirc North America- modern North America			GO:1900426	positive regulation of defense response to bacterium	31	1	0.04	0.0421
histoirc North America- modern North America			GO:1900864	mitochondrial RNA modification	26	1	0.04	0.0354
histoirc North America- modern North America	yes		GO:1901332	negative regulation of lateral root development	9	1	0.01	0.0124
histoirc North America- modern North America			GO:1901371	regulation of leaf morphogenesis	19	1	0.03	0.026
histoirc North America- modern North America	yes		GO:1901529	positive regulation of anion channel activity	8	1	0.01	0.011
histoirc North America- modern North America			GO:1901672	positive regulation of systemic acquired resistance	15	1	0.02	0.0206
histoirc North America- modern North America	yes		GO:1902347	response to strigolactone	8	1	0.01	0.011
histoirc North America- modern North America	yes		GO:1902448	positive regulation of shade avoidance	10	1	0.01	0.0138
histoirc North America- modern North America			GO:2001289	lipid X metabolic process	5	1	0.01	0.0069
historic Europe - modern Europe			GO:0000290	deadenylation-dependent decapping of nuclear-transcribed mRNA	11	1	0.04	0.04253
historic Europe - modern Europe			GO:0006535	cysteine biosynthetic process from serin...	10	1	0.04	0.03873
historic Europe - modern Europe		yes	GO:0006888	endoplasmic reticulum to Golgi vesicle-m...	131	4	0.52	0.00181
historic Europe - modern Europe		yes	GO:0007094	mitotic spindle assembly checkpoint	13	2	0.05	0.00117
historic Europe - modern Europe		yes	GO:0009789	positive regulation of abscisic acid-act...	86	2	0.34	0.04537
historic Europe - modern Europe		yes	GO:0009845	seed germination	301	4	1.19	0.02057
historic Europe - modern Europe		yes	GO:0009911	positive regulation of flower development	79	3	0.31	0.00377
historic Europe - modern Europe	yes		GO:0010117	photoprotection	23	2	0.09	0.00368
historic Europe - modern Europe			GO:0010167	response to nitrate	50	2	0.2	0.01665
historic Europe - modern Europe	yes		GO:0010244	response to low fluence blue light stimulus by blue low-fluence system	8	1	0.03	0.03111
historic Europe - modern Europe	yes		GO:0010343	singlet oxygen-mediated programmed cell death	5	1	0.02	0.01956
historic Europe - modern Europe		yes	GO:0010483	pollen tube reception	8	1	0.03	0.03111
historic Europe - modern Europe	yes		GO:0010617	circadian regulation of calcium ion oscillation	5	1	0.02	0.01956
historic Europe - modern Europe			GO:0015810	aspartate transmembrane transport	3	1	0.01	0.01178
historic Europe - modern Europe			GO:0015827	tryptophan transport	3	1	0.01	0.01178
historic Europe - modern Europe			GO:0016540	protein autoprocessing	9	1	0.04	0.03493
historic Europe - modern Europe		yes	GO:0016925	protein sumoylation	37	2	0.15	0.00936
historic Europe - modern Europe			GO:0016926	protein desumoylation	11	1	0.04	0.04253
historic Europe - modern Europe		yes	GO:0019288	isopentenyl diphosphate biosynthetic process, methylerythritol 4-phosphate pathway	29	2	0.11	0.00582
historic Europe - modern Europe			GO:0019509	L-methionine salvage from methylthioadenosine	9	1	0.04	0.03493
historic Europe - modern Europe	yes		GO:0032119	sequestering of zinc ion	8	1	0.03	0.03111
historic Europe - modern Europe		yes	GO:0032527	protein exit from endoplasmic reticulum	36	2	0.14	0.00887
historic Europe - modern Europe		yes	GO:0035067	negative regulation of histone acetylation	15	2	0.06	0.00156
historic Europe - modern Europe	yes		GO:0043181	vacuolar sequestering	8	1	0.03	0.03111
historic Europe - modern Europe			GO:0043328	protein transport to vacuole involved in ubiquitin-dependent protein catabolic process via the multivesicular body sorting pathway	7	1	0.03	0.02727
historic Europe - modern Europe		yes	GO:0045487	gibberellin catabolic process	8	1	0.03	0.03111
historic Europe - modern Europe			GO:0046777	protein autophosphorylation	487	6	1.92	0.01262
historic Europe - modern Europe			GO:0048544	recognition of pollen	200	3	0.79	0.04468
historic Europe - modern Europe		yes	GO:0048579	negative regulation of long-day photoper...	23	2	0.09	0.00368
historic Europe - modern Europe		yes	GO:0050992	dimethylallyl diphosphate biosynthetic process	7	2	0.03	0.00032
historic Europe - modern Europe	yes		GO:0070072	vacuolar proton-transporting V-type ATPase complex assembly	9	1	0.04	0.03493
historic Europe - modern Europe			GO:0070973	protein localization to endoplasmic reticulum exit site	12	1	0.05	0.0463
historic Europe - modern Europe	yes		GO:0071000	response to magnetism	2	1	0.01	0.00787
historic Europe - modern Europe		yes	GO:0071456	cellular response to hypoxia	311	5	1.23	0.00778
historic Europe - modern Europe		yes	GO:0071485	cellular response to absence of light	6	1	0.02	0.02342
historic Europe - modern Europe		yes	GO:0071784	endoplasmic reticulum cisternal network assembly	9	1	0.04	0.03493
historic Europe - modern Europe			GO:0071786	endoplasmic reticulum tubular network organization	11	1	0.04	0.04253
historic Europe - modern Europe	yes		GO:0072387	flavin adenine dinucleotide metabolic process	11	1	0.04	0.04253
historic Europe - modern Europe			GO:0080141	regulation of jasmonic acid biosynthetic process	9	1	0.04	0.03493
historic Europe - modern Europe			GO:0098869	cellular oxidant detoxification	40	2	0.16	0.01088
historic Europe - modern Europe	yes		GO:1901332	negative regulation of lateral root development	9	1	0.04	0.03493
historic Europe - modern Europe	yes		GO:1901529	positive regulation of anion channel activity	8	1	0.03	0.03111
historic Europe - modern Europe	yes		GO:1902347	response to strigolactone	8	1	0.03	0.03111
historic Europe - modern Europe	yes		GO:1902448	positive regulation of shade avoidance	10	1	0.04	0.03873
historic Europe - modern Europe		yes	GO:1904383	response to sodium phosphate	7	2	0.03	0.00032
modern North America - modern Europe			GO:0006424	glutamyl-tRNA aminoacylation	3	1	0.02	0.01526
modern North America - modern Europe			GO:0006425	glutaminyl-tRNA aminoacylation	1	1	0.01	0.00511
modern North America - modern Europe			GO:0006486	protein glycosylation	148	3	0.76	0.04041
modern North America - modern Europe			GO:0006629	lipid metabolic process	1508	16	7.71	0.00402
modern North America - modern Europe			GO:0006814	sodium ion transport	26	2	0.13	0.04958
modern North America - modern Europe		yes	GO:0006888	endoplasmic reticulum to Golgi vesicle-m...	131	5	0.67	0.00057
modern North America - modern Europe			GO:0006952	defense response	1693	13	8.65	0.00377
modern North America - modern Europe		yes	GO:0007094	mitotic spindle assembly checkpoint	13	2	0.07	0.00195
modern North America - modern Europe			GO:0007266	Rho protein signal transduction	10	1	0.05	0.04997
modern North America - modern Europe			GO:0008153	para-aminobenzoic acid biosynthetic proc...	3	1	0.02	0.01526
modern North America - modern Europe			GO:0008643	carbohydrate transport	68	2	0.35	0.04743
modern North America - modern Europe			GO:0009584	detection of visible light	9	1	0.05	0.04508
modern North America - modern Europe			GO:0009688	abscisic acid biosynthetic process	48	2	0.25	0.02508
modern North America - modern Europe		yes	GO:0009789	positive regulation of abscisic acid-activated signaling pathway	86	3	0.44	0.00979
modern North America - modern Europe		yes	GO:0009845	seed germination	301	4	1.54	0.04022
modern North America - modern Europe		yes	GO:0009911	positive regulation of flower developmen...	79	3	0.4	0.00776
modern North America - modern Europe			GO:0010043	response to zinc ion	65	2	0.33	0.04373
modern North America - modern Europe			GO:0010071	root meristem specification	7	1	0.04	0.03524
modern North America - modern Europe			GO:0010373	negative regulation of gibberellin biosy...	8	1	0.04	0.04017
modern North America - modern Europe		yes	GO:0010483	pollen tube reception	8	2	0.04	0.00071
modern North America - modern Europe			GO:0010501	RNA secondary structure unwinding	7	1	0.04	0.03524
modern North America - modern Europe			GO:0015706	nitrate transport	56	2	0.29	0.03335
modern North America - modern Europe			GO:0016121	carotene catabolic process	20	2	0.1	0.00463
modern North America - modern Europe		yes	GO:0016925	protein sumoylation	37	2	0.19	0.01535
modern North America - modern Europe		yes	GO:0019288	isopentenyl diphosphate biosynthetic process, methylerythritol 4-phosphate pathway	29	2	0.15	0.00961
modern North America - modern Europe			GO:0019432	triglyceride biosynthetic process	42	2	0.21	0.01952
modern North America - modern Europe			GO:0032259	methylation	374	4	1.91	0.04835
modern North America - modern Europe		yes	GO:0032527	protein exit from endoplasmic reticulum	36	2	0.18	0.01457
modern North America - modern Europe			GO:0033468	CMP-keto-3-deoxy-D-manno-octulosonic acid biosynthetic process	2	1	0.01	0.0102
modern North America - modern Europe		yes	GO:0035067	negative regulation of histone acetylation	15	2	0.08	0.0026
modern North America - modern Europe			GO:0035280	miRNA loading onto RISC involved in gene silencing by miRNA	6	1	0.03	0.03028
modern North America - modern Europe			GO:0042538	hyperosmotic salinity response	80	4	0.41	0.00076
modern North America - modern Europe	yes		GO:0042938	dipeptide transport	26	2	0.13	0.00777
modern North America - modern Europe			GO:0043971	histone H3-K18 acetylation	7	1	0.04	0.03524
modern North America - modern Europe			GO:0043972	histone H3-K23 acetylation	6	1	0.03	0.03028
modern North America - modern Europe			GO:0045087	innate immune response	390	5	1.99	0.04524
modern North America - modern Europe		yes	GO:0045487	gibberellin catabolic process	8	1	0.04	0.04017
modern North America - modern Europe		yes	GO:0048579	negative regulation of long-day photoper...	23	2	0.12	0.00611
modern North America - modern Europe		yes	GO:0050992	dimethylallyl diphosphate biosynthetic process	7	2	0.04	0.00054
modern North America - modern Europe			GO:0071260	cellular response to mechanical stimulus	10	1	0.05	0.04997
modern North America - modern Europe			GO:0071311	cellular response to acetate	4	1	0.02	0.02029
modern North America - modern Europe		yes	GO:0071456	cellular response to hypoxia	311	5	1.59	0.02191
modern North America - modern Europe		yes	GO:0071485	cellular response to absence of light	6	1	0.03	0.03028
modern North America - modern Europe		yes	GO:0071784	endoplasmic reticulum cisternal network assembly	9	1	0.05	0.04508
modern North America - modern Europe			GO:0080169	cellular response to boron-containing substance deprivation	8	1	0.04	0.04017
modern North America - modern Europe			GO:1900490	positive regulation of hydroxymethylglutaryl-CoA reductase (NADPH) activity	6	1	0.03	0.03028
modern North America - modern Europe		yes	GO:1904383	response to sodium phosphate	7	2	0.04	0.00054
