## Supplementary material for "Uncovering the hologenomic basis of an extraordinary plant invasion": DataS2

### Sheet: Tabellenblatt1
Data S2. Top outlier SNPs (Z>100) located in gene regions.
comparision	scaffold	position	Fst (weighted)	Z	gene region	gene ID Ambrosia artemisiifolia	gene ID Arabidopsis thaliana	description	GO terms
modern Europe vs. historical Europe	ScRABG7_10433;HRSCAF=53752	326202	0.170571	117.111	mRNA, exon, five_prime_UTR	maker-ScRABG7_10433;HRSCAF=53752-augustus-gene-2.51	AT3G21670	ATNPF6.4, NPF6.4, NRT1/ PTR FAMILY 6.4. Major facilitator superfamily protein	GO:0055085;GO:0005829;GO:0015112;GO:0010167
modern Europe vs. historical Europe	ScRABG7_11408;HRSCAF=54727	147569	0.151226	103.816	mRNA	maker-ScRABG7_11408;HRSCAF=54727-snap-gene-1.40	AT5G54860	MBG8.12. Major facilitator superfamily protein	NA
modern Europe vs. historical Europe	ScRABG7_12;HRSCAF=180	244240	0.155023	106.426	mRNA	maker-ScRABG7_12;HRSCAF=180-snap-gene-2.44	AT1G47740	PPPDE putative thiol peptidase family protein	GO:0101005;GO:0005737;GO:0070646;GO:0016579
modern Europe vs. historical Europe	ScRABG7_2276;HRSCAF=23622	157575	0.169056	116.069	mRNA, exon, CDS	maker-ScRABG7_2276;HRSCAF=23622-snap-gene-1.18	AT3G29180	Protein of unknown function (DUF1336)	GO:0005886;GO:0003674
modern Europe vs. historical Europe	ScRABG7_6168;HRSCAF=49487	145856	0.152185	104.475	mRNA	maker-ScRABG7_6168;HRSCAF=49487-snap-gene-1.34	AT2G13540	ABA HYPERSENSITIVE 1, ABH1, ATCBP80, CAP-BINDING PROTEIN 80, CBP80, ENS, ENSALADA. ARM repeat superfamily protein.	GO:0045292;GO:0005634;GO:0000184;GO:0005845;GO:0005739;GO:0031053;GO:0005846;GO:0000398;GO:0000339;GO:0009737;GO:0051028;GO:0000394;GO:0048574;GO:0005515;GO:1905392;GO:0003729
modern Europe vs. historical Europe	ScRABG7_6168;HRSCAF=49487	146098	0.157425	108.076	mRNA, exon, CDS	maker-ScRABG7_6168;HRSCAF=49487-snap-gene-1.34	AT2G13540	ABA HYPERSENSITIVE 1, ABH1, ATCBP80, CAP-BINDING PROTEIN 80, CBP80, ENS, ENSALADA. ARM repeat superfamily protein.	GO:0045292;GO:0005634;GO:0000184;GO:0005845;GO:0005739;GO:0031053;GO:0005846;GO:0000398;GO:0000339;GO:0009737;GO:0051028;GO:0000394;GO:0048574;GO:0005515;GO:1905392;GO:0003729
modern Europe vs. historical Europe	ScRABG7_768;HRSCAF=12309	215530	0.154537	106.092	mRNA	maker-ScRABG7_768;HRSCAF=12309-snap-gene-2.3	AT5G47910	ATRBOHD, DELT1, RBOHD, RESPIRATORY BURST OXIDASE HOMOLOGUE D.	GO:0072593;GO:0005515;GO:0043069;GO:0033500;GO:0006952;GO:0005794;GO:0005634;GO:0007231;GO:0009408;GO:0055114;GO:0050832;GO:0009611;GO:0016174;GO:0005886;GO:0071456;GO:0005509;GO:0009536
modern Europe vs. historical Europe	ScRABG7_8879;HRSCAF=52198	169058	0.146216	100.373	mRNA	maker-ScRABG7_8879;HRSCAF=52198-augustus-gene-1.29	AT3G19540	BDR4, BOUNDARY OF ROP DOMAIN4.	GO:0005886;GO:0008150;GO:0005739
modern Europe vs. historical Europe	ScRABG7_9432;HRSCAF=52751	344377	0.149211	102.432	mRNA	maker-ScRABG7_9432;HRSCAF=52751-snap-gene-2.3	AT1G49740	PLC-like phosphodiesterases superfamily protein	GO:0005576;GO:0009506;GO:0006629;GO:0008081
modern Europe vs. historical Europe	ScRABG7_9432;HRSCAF=52751	344414	0.155107	106.483	mRNA, exon, CDS	maker-ScRABG7_9432;HRSCAF=52751-snap-gene-2.3	AT1G49740	PLC-like phosphodiesterases superfamily protein	GO:0005576;GO:0009506;GO:0006629;GO:0008081
modern Europe vs. historical Europe	ScRABG7_9432;HRSCAF=52751	344418	0.175551	120.533	mRNA, exon, CDS	maker-ScRABG7_9432;HRSCAF=52751-snap-gene-2.3	AT1G49740	PLC-like phosphodiesterases superfamily protein	GO:0005576;GO:0009506;GO:0006629;GO:0008081
modern North America vs. modern Europe	ScRABG7_8087;HRSCAF=51406	65197	0.140982	102.574	mRNA	augustus_masked-ScRABG7_8087;HRSCAF=51406-processed-gene-0.10	AT3G07660	Kinase-related protein of unknown function (DUF1296)	GO:0005634;GO:0005829;GO:0003729;GO:0051082;GO:0008150
historical North America vs. modern North America	ScRABG7_10344;HRSCAF=53663	123621	0.192306	131.275	mRNA, exon, CDS	maker-ScRABG7_10344;HRSCAF=53663-augustus-gene-1.14	AT1G09730	ARABIDOPSIS SUMO PROTEASE 1, ASP1, SPF1, SUMO PROTEASE RELATED TO FERTILITY1.	GO:0070139;GO:0016925;GO:0048576;GO:0048578;GO:0005634;GO:0006508;GO:0016926
historical North America vs. modern North America	ScRABG7_8323;HRSCAF=51642	478324	0.156897	107.089	mRNA	maker-ScRABG7_8323;HRSCAF=51642-snap-gene-4.38	AT3G14690	CYP72A15, CYTOCHROME P450, FAMILY 72, SUBFAMILY A, POLYPEPTIDE 15.	GO:0005829;GO:0004497;GO:0055114;GO:0005506;GO:0016705;GO:0020037;GO:0009507
historical North America vs. modern North America	ScRABG7_8323;HRSCAF=51642	478312	0.228966	156.315	mRNA	maker-ScRABG7_8323;HRSCAF=51642-snap-gene-4.38	AT3G14690	CYP72A15, CYTOCHROME P450, FAMILY 72, SUBFAMILY A, POLYPEPTIDE 15.	GO:0005829;GO:0004497;GO:0055114;GO:0005506;GO:0016705;GO:0020037;GO:0009507
historical North America vs. modern North America	ScRABG7_9730;HRSCAF=53049	450161	0.14782	100.889	mRNA	maker-ScRABG7_9730;HRSCAF=53049-snap-gene-4.9	AT3G13235	DDI1, DNA-DAMAGE INDUCIBLE 1.	GO:0005737;GO:0005829;GO:0004190;GO:0006508;GO:0031593;GO:0005634;GO:0046686
historical North America vs. modern North America	ScRABG7_980;HRSCAF=14393	147968	0.169711	115.842	mRNA	snap_masked-ScRABG7_980;HRSCAF=14393-processed-gene-1.4	AT3G18670	Ankyrin repeat family protein	GO:0016020;GO:0005739;GO:0005737

### Sheet: Sheet2
index	gene ID (ragweed)	gene ID (A. thaliana)	gene description	GO term	GO term description	type
1	maker-ScRABG7_10433;HRSCAF=53752-augustus-gene-2.51	AT3G21670	Major facilitator superfamily protein	GO:0055085	transmembrane transport	Biological Process
1	maker-ScRABG7_10433;HRSCAF=53752-augustus-gene-2.51	AT3G21670	Major facilitator superfamily protein	GO:0005829	cytosol	Cellular Component
1	maker-ScRABG7_10433;HRSCAF=53752-augustus-gene-2.51	AT3G21670	Major facilitator superfamily protein	GO:0015112	nitrate transmembrane transporter activity	Molecular Function
1	maker-ScRABG7_10433;HRSCAF=53752-augustus-gene-2.51	AT3G21670	Major facilitator superfamily protein	GO:0010167	response to nitrate	Biological Process
2	maker-ScRABG7_11408;HRSCAF=54727-snap-gene-1.40	AT5G54860	Major facilitator superfamily protein	NA
3	maker-ScRABG7_12;HRSCAF=180-snap-gene-2.44	AT1G47740	PPPDE putative thiol peptidase family protein	GO:0101005	deubiquitinase activity	Molecular Function
3	maker-ScRABG7_12;HRSCAF=180-snap-gene-2.44	AT1G47740	PPPDE putative thiol peptidase family protein	GO:0016579	protein deubiquitination	Biological Process
3	maker-ScRABG7_12;HRSCAF=180-snap-gene-2.44	AT1G47740	PPPDE putative thiol peptidase family protein	GO:0070646	protein modification by small protein removal	Biological Process
3	maker-ScRABG7_12;HRSCAF=180-snap-gene-2.44	AT1G47740	PPPDE putative thiol peptidase family protein	GO:0005737	cytoplasm	Cellular Component
4	maker-ScRABG7_2276;HRSCAF=23622-snap-gene-1.18	AT3G29180	Protein of unknown function (DUF1336)	GO:0005886	plasma membrane	Cellular Component
4	maker-ScRABG7_2276;HRSCAF=23622-snap-gene-1.18	AT3G29180	Protein of unknown function (DUF1336)	GO:0003674	molecular_function	Molecular Function
5	maker-ScRABG7_6168;HRSCAF=49487-snap-gene-1.34	AT2G13540	ARM repeat superfamily protein	GO:0045292	mRNA cis splicing, via spliceosome	Biological Process
5	maker-ScRABG7_6168;HRSCAF=49487-snap-gene-1.34	AT2G13540	ARM repeat superfamily protein	GO:0003729	mRNA binding	Molecular Function
5	maker-ScRABG7_6168;HRSCAF=49487-snap-gene-1.34	AT2G13540	ARM repeat superfamily protein	GO:1905392	plant organ morphogenesis	Biological Process
5	maker-ScRABG7_6168;HRSCAF=49487-snap-gene-1.34	AT2G13540	ARM repeat superfamily protein	GO:0005515	protein binding	Molecular Function
5	maker-ScRABG7_6168;HRSCAF=49487-snap-gene-1.34	AT2G13540	ARM repeat superfamily protein	GO:0048574	long-day photoperiodism, flowering	Biological Process
5	maker-ScRABG7_6168;HRSCAF=49487-snap-gene-1.34	AT2G13540	ARM repeat superfamily protein	GO:0000394	RNA splicing, via endonucleolytic cleavage and ligation	Biological Process
5	maker-ScRABG7_6168;HRSCAF=49487-snap-gene-1.34	AT2G13540	ARM repeat superfamily protein	GO:0051028	mRNA transport	Biological Process
5	maker-ScRABG7_6168;HRSCAF=49487-snap-gene-1.34	AT2G13540	ARM repeat superfamily protein	GO:0009737	response to abscisic acid	Biological Process
5	maker-ScRABG7_6168;HRSCAF=49487-snap-gene-1.34	AT2G13540	ARM repeat superfamily protein	GO:0000339	RNA cap binding	Molecular Function
5	maker-ScRABG7_6168;HRSCAF=49487-snap-gene-1.34	AT2G13540	ARM repeat superfamily protein	GO:0000398	mRNA splicing, via spliceosome	Biological Process
5	maker-ScRABG7_6168;HRSCAF=49487-snap-gene-1.34	AT2G13540	ARM repeat superfamily protein	GO:0005846	nuclear cap binding complex	Cellular Component
5	maker-ScRABG7_6168;HRSCAF=49487-snap-gene-1.34	AT2G13540	ARM repeat superfamily protein	GO:0031053	primary miRNA processing	Biological Process
5	maker-ScRABG7_6168;HRSCAF=49487-snap-gene-1.34	AT2G13540	ARM repeat superfamily protein	GO:0005739	mitochondrion	Cellular Component
5	maker-ScRABG7_6168;HRSCAF=49487-snap-gene-1.34	AT2G13540	ARM repeat superfamily protein	GO:0005845	mRNA cap binding complex	Cellular Component
5	maker-ScRABG7_6168;HRSCAF=49487-snap-gene-1.34	AT2G13540	ARM repeat superfamily protein	GO:0000184	nuclear-transcribed mRNA catabolic process, nonsense-mediated decay	Biological Process
5	maker-ScRABG7_6168;HRSCAF=49487-snap-gene-1.34	AT2G13540	ARM repeat superfamily protein	GO:0005634	nucleus	Cellular Component
6	maker-ScRABG7_768;HRSCAF=12309-snap-gene-2.3	AT5G47910	respiratory burst oxidase homologue D	GO:0072593	reactive oxygen species metabolic process	Biological Process
6	maker-ScRABG7_768;HRSCAF=12309-snap-gene-2.3	AT5G47910	respiratory burst oxidase homologue D	GO:0009536	plastid	Cellular Component
6	maker-ScRABG7_768;HRSCAF=12309-snap-gene-2.3	AT5G47910	respiratory burst oxidase homologue D	GO:0005509	calcium ion binding	Molecular Function
6	maker-ScRABG7_768;HRSCAF=12309-snap-gene-2.3	AT5G47910	respiratory burst oxidase homologue D	GO:0071456	cellular response to hypoxia	Biological Process
6	maker-ScRABG7_768;HRSCAF=12309-snap-gene-2.3	AT5G47910	respiratory burst oxidase homologue D	GO:0005886	plasma membrane	Cellular Component
6	maker-ScRABG7_768;HRSCAF=12309-snap-gene-2.3	AT5G47910	respiratory burst oxidase homologue D	GO:0016174	NAD(P)H oxidase H2O2-forming activity	Molecular Function
6	maker-ScRABG7_768;HRSCAF=12309-snap-gene-2.3	AT5G47910	respiratory burst oxidase homologue D	GO:0009611	response to wounding	Biological Process
6	maker-ScRABG7_768;HRSCAF=12309-snap-gene-2.3	AT5G47910	respiratory burst oxidase homologue D	GO:0050832	defense response to fungus	Biological Process
6	maker-ScRABG7_768;HRSCAF=12309-snap-gene-2.3	AT5G47910	respiratory burst oxidase homologue D	GO:0055114	obsolete oxidation-reduction process	Biological Process
6	maker-ScRABG7_768;HRSCAF=12309-snap-gene-2.3	AT5G47910	respiratory burst oxidase homologue D	GO:0009408	response to heat	Biological Process
6	maker-ScRABG7_768;HRSCAF=12309-snap-gene-2.3	AT5G47910	respiratory burst oxidase homologue D	GO:0007231	osmosensory signaling pathway	Biological Process
6	maker-ScRABG7_768;HRSCAF=12309-snap-gene-2.3	AT5G47910	respiratory burst oxidase homologue D	GO:0005634	nucleus	Cellular Component
6	maker-ScRABG7_768;HRSCAF=12309-snap-gene-2.3	AT5G47910	respiratory burst oxidase homologue D	GO:0005794	Golgi apparatus	Cellular Component
6	maker-ScRABG7_768;HRSCAF=12309-snap-gene-2.3	AT5G47910	respiratory burst oxidase homologue D	GO:0006952	defense response	Biological Process
6	maker-ScRABG7_768;HRSCAF=12309-snap-gene-2.3	AT5G47910	respiratory burst oxidase homologue D	GO:0033500	carbohydrate homeostasis	Biological Process
6	maker-ScRABG7_768;HRSCAF=12309-snap-gene-2.3	AT5G47910	respiratory burst oxidase homologue D	GO:0043069	negative regulation of programmed cell death	Biological Process
6	maker-ScRABG7_768;HRSCAF=12309-snap-gene-2.3	AT5G47910	respiratory burst oxidase homologue D	GO:0005515	protein binding	Molecular Function
7	maker-ScRABG7_8879;HRSCAF=52198-augustus-gene-1.29	AT3G19540	Protein of unknown function (DUF620)	GO:0005739	mitochondrion	Cellular Component
7	maker-ScRABG7_8879;HRSCAF=52198-augustus-gene-1.29	AT3G19540	Protein of unknown function (DUF620)	GO:0008150	biological_process	Biological Process
7	maker-ScRABG7_8879;HRSCAF=52198-augustus-gene-1.29	AT3G19540	Protein of unknown function (DUF620)	GO:0005886	plasma membrane	Cellular Component
8	maker-ScRABG7_9432;HRSCAF=52751-snap-gene-2.3	AT1G49740	PLC-like phosphodiesterases superfamily protein	GO:0005576	extracellular region	Cellular Component
8	maker-ScRABG7_9432;HRSCAF=52751-snap-gene-2.3	AT1G49740	PLC-like phosphodiesterases superfamily protein	GO:0008081	phosphoric diester hydrolase activity	Molecular Function
8	maker-ScRABG7_9432;HRSCAF=52751-snap-gene-2.3	AT1G49740	PLC-like phosphodiesterases superfamily protein	GO:0006629	lipid metabolic process	Biological Process
8	maker-ScRABG7_9432;HRSCAF=52751-snap-gene-2.3	AT1G49740	PLC-like phosphodiesterases superfamily protein	GO:0009506	plasmodesma	Cellular Component
9	augustus_masked-ScRABG7_8087;HRSCAF=51406-processed-gene-0.10	AT3G07660	Kinase-related protein of unknown function (DUF1296)	GO:0005634	nucleus	Cellular Component
9	augustus_masked-ScRABG7_8087;HRSCAF=51406-processed-gene-0.10	AT3G07660	Kinase-related protein of unknown function (DUF1296)	GO:0008150	biological_process	Biological Process
9	augustus_masked-ScRABG7_8087;HRSCAF=51406-processed-gene-0.10	AT3G07660	Kinase-related protein of unknown function (DUF1296)	GO:0051082	unfolded protein binding	Molecular Function
9	augustus_masked-ScRABG7_8087;HRSCAF=51406-processed-gene-0.10	AT3G07660	Kinase-related protein of unknown function (DUF1296)	GO:0003729	mRNA binding	Molecular Function
9	augustus_masked-ScRABG7_8087;HRSCAF=51406-processed-gene-0.10	AT3G07660	Kinase-related protein of unknown function (DUF1296)	GO:0005829	cytosol	Cellular Component
10	maker-ScRABG7_10344;HRSCAF=53663-augustus-gene-1.14	AT1G09730	Cysteine proteinases superfamily protein	GO:0070139	SUMO-specific endopeptidase activity	Molecular Function
10	maker-ScRABG7_10344;HRSCAF=53663-augustus-gene-1.14	AT1G09730	Cysteine proteinases superfamily protein	GO:0016926	protein desumoylation	Biological Process
10	maker-ScRABG7_10344;HRSCAF=53663-augustus-gene-1.14	AT1G09730	Cysteine proteinases superfamily protein	GO:0006508	proteolysis	Biological Process
10	maker-ScRABG7_10344;HRSCAF=53663-augustus-gene-1.14	AT1G09730	Cysteine proteinases superfamily protein	GO:0005634	nucleus	Cellular Component
10	maker-ScRABG7_10344;HRSCAF=53663-augustus-gene-1.14	AT1G09730	Cysteine proteinases superfamily protein	GO:0048578	positive regulation of long-day photoperiodism, flowering	Biological Process
10	maker-ScRABG7_10344;HRSCAF=53663-augustus-gene-1.14	AT1G09730	Cysteine proteinases superfamily protein	GO:0048576	positive regulation of short-day photoperiodism, flowering	Biological Process
10	maker-ScRABG7_10344;HRSCAF=53663-augustus-gene-1.14	AT1G09730	Cysteine proteinases superfamily protein	GO:0016925	protein sumoylation	Biological Process
11	maker-ScRABG7_8323;HRSCAF=51642-snap-gene-4.38	AT3G14690	cytochrome P450, family 72, subfamily A, polypeptide 15	GO:0005829	cytosol	Cellular Component
11	maker-ScRABG7_8323;HRSCAF=51642-snap-gene-4.38	AT3G14690	cytochrome P450, family 72, subfamily A, polypeptide 15	GO:0009507	chloroplast	Cellular Component
11	maker-ScRABG7_8323;HRSCAF=51642-snap-gene-4.38	AT3G14690	cytochrome P450, family 72, subfamily A, polypeptide 15	GO:0020037	heme binding	Molecular Function
11	maker-ScRABG7_8323;HRSCAF=51642-snap-gene-4.38	AT3G14690	cytochrome P450, family 72, subfamily A, polypeptide 15	GO:0016705	oxidoreductase activity, acting on paired donors, with incorporation or reduction of molecular oxygen	Molecular Function
11	maker-ScRABG7_8323;HRSCAF=51642-snap-gene-4.38	AT3G14690	cytochrome P450, family 72, subfamily A, polypeptide 15	GO:0005506	iron ion binding	Molecular Function
11	maker-ScRABG7_8323;HRSCAF=51642-snap-gene-4.38	AT3G14690	cytochrome P450, family 72, subfamily A, polypeptide 15	GO:0055114	oxidation-reduction process	Biological Process
11	maker-ScRABG7_8323;HRSCAF=51642-snap-gene-4.38	AT3G14690	cytochrome P450, family 72, subfamily A, polypeptide 15	GO:0004497	monooxygenase activity	Molecular Function
12	maker-ScRABG7_9730;HRSCAF=53049-snap-gene-4.9	AT3G13235	ubiquitin family protein	GO:0005737	cytoplasm	Cellular Component
12	maker-ScRABG7_9730;HRSCAF=53049-snap-gene-4.9	AT3G13235	ubiquitin family protein	GO:0046686	response to cadmium ion	Biological Process
12	maker-ScRABG7_9730;HRSCAF=53049-snap-gene-4.9	AT3G13235	ubiquitin family protein	GO:0005634	nucleus	Cellular Component
12	maker-ScRABG7_9730;HRSCAF=53049-snap-gene-4.9	AT3G13235	ubiquitin family protein	GO:0031593	polyubiquitin modification-dependent protein binding	Molecular Function
12	maker-ScRABG7_9730;HRSCAF=53049-snap-gene-4.9	AT3G13235	ubiquitin family protein	GO:0006508	proteolysis	Biological Process
12	maker-ScRABG7_9730;HRSCAF=53049-snap-gene-4.9	AT3G13235	ubiquitin family protein	GO:0004190	aspartic-type endopeptidase activity	Molecular Function
12	maker-ScRABG7_9730;HRSCAF=53049-snap-gene-4.9	AT3G13235	ubiquitin family protein	GO:0005829	cytosol	Cellular Component
13	snap_masked-ScRABG7_980;HRSCAF=14393-processed-gene-1.4	AT3G18670	Ankyrin repeat family protein	GO:0016020	membrane	Cellular Component
13	snap_masked-ScRABG7_980;HRSCAF=14393-processed-gene-1.4	AT3G18670	Ankyrin repeat family protein	GO:0005737	cytoplasm	Cellular Component
13	snap_masked-ScRABG7_980;HRSCAF=14393-processed-gene-1.4	AT3G18670	Ankyrin repeat family protein	GO:0005739	mitochondrion	Cellular Component
13	snap_masked-ScRABG7_980;HRSCAF=14393-processed-gene-1.4		Ankyrin repeat family protein	GO:0016020	membrane	Cellular Component
13	snap_masked-ScRABG7_980;HRSCAF=14393-processed-gene-1.4		Ankyrin repeat family protein	GO:0005737	cytoplasm	Cellular Component
13	snap_masked-ScRABG7_980;HRSCAF=14393-processed-gene-1.4		Ankyrin repeat family protein	GO:0005739	mitochondrion	Cellular Component
