## Supplementary material for "Uncovering the hologenomic basis of an extraordinary plant invasion": DataS3

### Sheet: Tabellenblatt1
Data S3. Prevalence of plant pathogens in the different ranges and time periods. Ranges that have a significantly higher prevalence (Welch two sample t-test p-value < 0.05) within a time period are marked in yellow.
plant pathogen	prevalence in modern Europe	prevalence in modern North America	prevalence in historical Europe	prevalence in historical North America
Acetobacter pasteurianus	0.038961	0.00555556	0	0
Agrobacterium larrymoorei	0.025974	0.0888889	0.0147059	0.0210526
Agrobacterium rhizogenes	0.00649351	0.0333333	0	0
Agrobacterium vitis	0.0714286	0.227778	0.0245098	0.0631579
Bacillus pumilus	0.116883	0.0333333	0	0.0105263
Bacillus subtilis	0.292208	0.116667	0.0196078	0.0210526
Brenneria nigrifluens	0.025974	0	0.00490196	0
Brenneria rubrifaciens	0.0194805	0	0	0
Brevundimonas diminuta	0	0.00555556	0.00490196	0.0210526
Clavibacter michiganensis	0.305195	0.327778	0.637255	0.252632
Curtobacterium flaccumfaciens	0.272727	0.266667	0.656863	0.494737
Curtobacterium pusillum	0.0324675	0.138889	0.22549	0.2
Dickeya dadantii	0.0454546	0	0	0
Dickeya dianthicola	0.0194805	0	0.00490196	0
Dickeya paradisiaca	0.0324675	0.00555556	0.00490196	0
Dickeya solani	0.012987	0	0	0
Dickeya zeae	0.0324675	0.0388889	0.00490196	0.0105263
Enterobacter cancerogenus	0.0194805	0.0388889	0	0.0105263
Erwinia amylovora	0.00649351	0.00555556	0	0
Erwinia billingiae	0.012987	0.0722222	0.0294118	0
Erwinia persicina	0.0584416	0.0666667	0.0245098	0
Erwinia tasmaniensis	0.025974	0.0111111	0	0
Erwinia tracheiphila	0.00649351	0.0111111	0.00490196	0
Gibbsiella quercinecans	0.012987	0.00555556	0	0
Herbaspirillum rubrisubalbicans	0.0324675	0.00555556	0.00490196	0
Leifsonia xyli	0.0974026	0.0555556	0.122549	0.0421053
Paenibacillus polymyxa	0.233766	0.0611111	0.00490196	0
Pantoea dispersa	0.0194805	0.0611111	0.00490196	0.0210526
Pantoea rwandensis	0.00649351	0.0277778	0.00490196	0.0105263
Pantoea stewartii	0.0324675	0.0666667	0.00980392	0.0210526
Pectobacterium atrosepticum	0.025974	0.0111111	0.00490196	0
Pectobacterium carotovorum	0.11039	0.0277778	0.00980392	0
Pectobacterium wasabiae	0.0194805	0.0111111	0	0.0105263
Pseudomonas agarici	0.012987	0	0.00490196	0
Pseudomonas amygdali	0	0.0222222	0.0196078	0.031579
Pseudomonas asplenii	0.012987	0.00555556	0	0
Pseudomonas cichorii	0.00649351	0.0611111	0.0343137	0.0105263
Pseudomonas corrugata	0	0.00555556	0	0.0105263
Pseudomonas fuscovaginae	0	0.00555556	0	0
Pseudomonas savastanoi	0	0	0.00490196	0
Pseudomonas syringae group genomosp. 3	0.0519481	0.0277778	0.0441177	0.0421053
Ralstonia syzygii	0.00649351	0	0	0
Rathayibacter iranicus	0.012987	0.0111111	0.0196078	0.0105263
Rathayibacter rathayi	0	0.0111111	0.0147059	0
Rathayibacter tritici	0	0.00555556	0.0147059	0
Rhizobium tropici	0	0.0388889	0	0
Serratia proteamaculans	0.0454546	0.0111111	0	0
Sinorhizobium fredii	0.266234	0.388889	0.0343137	0.0631579
Sinorhizobium meliloti	0.142857	0.266667	0.0147059	0.0526316
Spiroplasma citri	0.012987	0.00555556	0	0
Staphylococcus aureus	0.720779	0.455556	0.0980392	0.231579
Xanthomonas albilineans	0.00649351	0.0111111	0	0
Xanthomonas arboricola	0.0324675	0.122222	0.0245098	0.0736842
Xanthomonas axonopodis	0.00649351	0.0111111	0	0
Xanthomonas campestris	0.123377	0.138889	0.0343137	0.0631579
Xanthomonas citri	0.116883	0.172222	0.00980392	0.0421053
Xanthomonas cucurbitae	0.012987	0.0333333	0	0.0105263
Xanthomonas euvesicatoria	0.00649351	0.00555556	0	0
Xanthomonas fragariae	0	0.0166667	0	0.0105263
Xanthomonas hortorum	0.0324675	0.0833333	0.00490196	0.0105263
Xanthomonas hyacinthi	0.00649351	0.0111111	0	0
Xanthomonas oryzae	0.025974	0.05	0	0.0105263
Xanthomonas perforans	0	0.00555556	0	0
Xanthomonas sacchari	0.00649351	0.0111111	0	0
Xanthomonas translucens	0.0194805	0.0277778	0	0.0105263
Xanthomonas vasicola	0.025974	0.0277778	0	0
Xanthomonas vesicatoria	0.038961	0.0555556	0.00490196	0.0105263
Xylella fastidiosa	0.0194805	0.0222222	0	0
