## Supplementary material for "Uncovering the hologenomic basis of an extraordinary plant invasion": DataS5

### Sheet: Tabellenblatt1
Data S5. Overview of outgroup samples from different Ambrosia species used to identify putative hybrids and misidentifications in the Ambrosia artemisiifoila dataset and their sample preparation methods. For all samples, leaf material from herbarium specimens were used for DNA extraction. Abbreviations of source herbaria: A: Harvard University, USA; GH: Gray Herbarium, Harvard University herbaria…
Sample ID	Taxonomic ID from herb. label	Indexing PCR ID	Unamplified library ID	Extract ID	Sample provider	Herbarium / repository	Sample accession / identification number	Collection country	Collection year	Specimen collector	Collection number	Extraction method	Lib build method	Tissue type	Sequencing platform and chemistry/ read length	Adapter trimming software/ method
Ambrosia_acanthicarpa	Franseria acanthicarpa	ExpAMBBPHY04_C2	ExpAMBPHY03/23	AACA-X	Michael Martin	MASS	n/a	USA	1962	Delzie Demaree	46192	Martin et al. 2018	BEST	Leaf material from herbarium specimen	HiSeq 4000, 150 PE
Ambrosia_bidentata_Arkansas	Ambrosia bidentata	ExpAMBBPHY04_H1	ExpAMBPHY03/19	ABID-X	Michael Martin	MASS	n/a	USA	1967	Delzie Demaree	56822	Martin et al. 2018	BEST	Leaf material from herbarium specimen	HiSeq 4000, 150 PE
Ambrosia_bidentata_Missouri	Ambrosia bidentata	ExpAMBBPHY04_G1	ExpAMBPHY03/18	ABID-Y	Michael Martin	MASS	n/a	USA	1966	Norlan C. Henderson	66-822	Martin et al. 2018	BEST	Leaf material from herbarium specimen	HiSeq 4000, 150 PE; NovaSeq, 150 PE
Ambrosia_bryantii	Ambrosia bryantii	ExpAMBBPHY04_F1	ExpAMBPHY03/17	ABRY-1	Michael Martin	GH	n/a	Mexico	1960	Duncan M. Porter	451	Martin et al. 2018	BEST	Leaf material from herbarium specimen	HiSeq 4000, 150 PE
Ambrosia_carduacea	Ambrosia carduacea	ExpAMBBPHY04_B3	ExpAMBPHY03/10	ACARD-X	Michael Martin	GH	n/a	Mexico	1976	M. Karpiscak	76-51	Martin et al. 2018	BEST	Leaf material from herbarium specimen	HiSeq 4000, 150 PE; NovaSeq, 150 PE
Ambrosia_chamissonis	Ambrosia chamissonis	ExpAMBBPHY04_A3	ExpAMBPHY03/9	ACHAM-X	Michael Martin	MASS	n/a	USA	1974	Melinda F. Denton	3454	Martin et al. 2018	BEST	Leaf material from herbarium specimen	HiSeq 4000, 150 PE; NovaSeq, 150 PE
Ambrosia_crithmilifolia	Ambrosia crithmilifolia	ExpAMBBPHY04_E2	ExpAMBPHY03/25	ACRITH-1	Michael Martin	A	n/a	Cuba	1947	C. E. Wood	7438	Martin et al. 2018	BEST	Leaf material from herbarium specimen	HiSeq 4000, 150 PE
Ambrosia_eriocentra	Franseria eriocentra	ExpAMBBPHY04_B1	ExpAMBPHY03/12	AERI-X	Michael Martin	A	n/a	USA	1957	Delzie Demaree	39026	Martin et al. 2018	BEST	Leaf material from herbarium specimen	HiSeq 4000, 150 PE
Ambrosia_hispida	Ambrosia hispida	ExpAMBBPHY04_C3	ExpAMBPHY03/14	AHIS-X	Michael Martin	MASS	n/a	Bahamas	1985	Paul Godfrey	55-12	Martin et al. 2018	BEST	Leaf material from herbarium specimen	HiSeq 4000, 150 PE
Ambrosia_artemisioides	Franseria meyenia	ExpAMBBPHY04_D3	ExpAMBPHY03/26	AMEY-1	Michael Martin	GH	n/a	Peru	1925	Francis W. Pennell	n/a	Martin et al. 2018	BEST	Leaf material from herbarium specimen	HiSeq 4000, 150 PE
Ambrosia_monogyra	Ambrosia monogyra	ExpAMBBPHY04_F2	ExpAMBPHY03/29	AMON-X	Michael Martin	A	n/a	USA	?	Louis C. Wheeler	2241	Martin et al. 2018	BEST	Leaf material from herbarium specimen	HiSeq 4000, 150 PE
Ambrosia_paniculata_1953	Ambrosia paniculata	ExpAMBBPHY04_D2	ExpAMBPHY03/24	APAN-1	Michael Martin	A	n/a	Jamaica	1953	R. A. Howard	13369	Martin et al. 2018	BEST	Leaf material from herbarium specimen	HiSeq 4000, 150 PE
Ambrosia_paniculata	Ambrosia paniculata	ExpAMBBPHY04_A1	ExpAMBPHY03/11	APAN-X	Michael Martin	A	n/a	Jamaica	?	H. E. Ahles	7532	Martin et al. 2018	BEST	Leaf material from herbarium specimen	HiSeq 4000, 150 PE
Ambrosia_pinnatifida	Franseria pinnatifida	ExpAMBBPHY04_F3	ExpAMBPHY03/28	APIN-X	Michael Martin	MASS	n/a	USA	1902	A. A. Heller	348A	Martin et al. 2018	BEST	Leaf material from herbarium specimen	HiSeq 4000, 150 PE
Ambrosia_polystachya	Ambrosia polystachya	ExpAMBBPHY04_D1	ExpAMBPHY03/15	APOL-X	Michael Martin	A	n/a	Brazil	1969	T. M. Pederson	8981	Martin et al. 2018	BEST	Leaf material from herbarium specimen	HiSeq 4000, 150 PE
Ambrosia_pumila	Ambrosia pumila	ExpAMBBPHY04_A4	ExpAMBPHY03/21	APUM-X	Michael Martin	GH	n/a	USA	1935	Frank F. Gander	206.1	Martin et al. 2018	BEST	Leaf material from herbarium specimen	HiSeq 4000, 150 PE
Ambrosia_sandersonii	Ambrosia sandersonii	ExpAMBBPHY04_A2	ExpAMBPHY03/20	ASAN-1	Michael Martin	GH	R-350000	USA	1993	Stewart Sanderson	93-05	Martin et al. 2018	BEST	Leaf material from herbarium specimen	HiSeq 4000, 150 PE
Ambrosia_tenuifolia	Ambrosia tenuifolia	ExpAMBBPHY04_C1	ExpAMBPHY03/13	ATEN-X	Michael Martin	GH	n/a	Bolivia	1983	Lynn Bohs	2056	Martin et al. 2018	BEST	Leaf material from herbarium specimen	HiSeq 4000, 150 PE
Ambrosia_trifida	Ambrosia trifida	ExpAMBBPHY04_B2	ExpAMBPHY03/22	ATRIF-N	Michael Martin	GH		Canada	1953	H. J. Scoggan	11583	Martin et al. 2018	BEST	Leaf material from herbarium specimen	HiSeq 4000, 150 PE
Ambrosia_trifida_var_texana	Ambrosia trifida	ExpAMBBPHY04_E1	ExpAMBPHY03/16	ATRIF-T	Michael Martin	GH		USA	1952	W. H. Horr	4221	Martin et al. 2018	BEST	Leaf material from herbarium specimen	HiSeq 4000, 150 PE
Ambrosia_canescens	Ambrosia canescens	ExpAMBPHY02_K11	ExpAMBPHY01/ B3	ExpDRAG01/23	Michael Martin	P	P04336673	Mexico	1976	A. Ventura	1632	Martin et al. 2018	BEST	Leaf material from herbarium specimen	HiSeqX, 150 PE
Ambrosia_acanthicarpa_Fra47b	Ambrosia acanthicarpa			Fra47b	Péter Poczai	H	H1100734	USA	1950	A.C. Budd	Fra47b	E.Z.N.A Plant DNA Kit	TruSeq Nano DNA	Leaf material from herbarium specimen	Illumina MiSeq, 2x150bp	BBduk
Ambrosia_acanthicarpa_Fra48	Ambrosia acanthicarpa			Fra48	Péter Poczai	H	H1135168	USA	1968	P. Alanko	Fra48	E.Z.N.A Plant DNA Kit	TruSeq Nano DNA	Leaf material from herbarium specimen	Illumina MiSeq, 2x150bp	BBduk
Ambrosia_acuminata	Ambrosia acuminata			Fra49a	Péter Poczai	UC	UC1488895	Mexico	1978	R. M. Turner & Lee Duek	Fra49a	E.Z.N.A Plant DNA Kit	TruSeq Nano DNA	Leaf material from herbarium specimen	Illumina MiSeq, 2x150bp	BBduk
Ambrosia_ambrosioides_Fra50b	Ambrosia ambrosioides			Fra50b	Péter Poczai	H	H1645562	USA	1962	C.Cedercretz	Fra50b	E.Z.N.A Plant DNA Kit	TruSeq Nano DNA	Leaf material from herbarium specimen	Illumina MiSeq, 2x150bp	BBduk
Ambrosia_ambrosioides_Fra51	Ambrosia ambrosioides			Fra51	Péter Poczai	H	H1459514	USA	1981	JH Lehr	Fra51	E.Z.N.A Plant DNA Kit	TruSeq Nano DNA	Leaf material from herbarium specimen	Illumina MiSeq, 2x150bp	BBduk
Ambrosia_arborescens_Amb1	Ambrosia arborescens			Amb1	Péter Poczai	P	P03891535	Peru	1955	Tristan	Amb1	E.Z.N.A Plant DNA Kit	TruSeq Nano DNA	Leaf material from herbarium specimen	Illumina MiSeq, 2x150bp	BBduk
Ambrosia_artemisiifolia_Amb2	Ambrosia artemisiifolia			Amb2	Péter Poczai	H	H1216521	Austria	1976	J. Poelt & G. Zehetleitner	Amb2	E.Z.N.A Plant DNA Kit	TruSeq Nano DNA	Leaf material from herbarium specimen	Illumina MiSeq, 2x150bp	BBduk
Ambrosia_artemisiifolia_Amb3	Ambrosia artemisiifolia			Amb3	Péter Poczai	H	H1070900	Hungary	1968	F. Höpflinger	Amb3	E.Z.N.A Plant DNA Kit	TruSeq Nano DNA	Leaf material from herbarium specimen	Illumina MiSeq, 2x150bp	BBduk
Ambrosia_artemisiifolia_Amb4	Ambrosia artemisiifolia			Amb4	Péter Poczai	H	H1129813	Canada	1975	T. Cartier	Amb4	E.Z.N.A Plant DNA Kit	TruSeq Nano DNA	Leaf material from herbarium specimen	Illumina MiSeq, 2x150bp	BBduk
Ambrosia_artemisiifolia_Amb5	Ambrosia artemisiifolia			Amb5	Péter Poczai	H	H1435107	USA	1967	W.C. Fitzpatrick	Amb5	E.Z.N.A Plant DNA Kit	TruSeq Nano DNA	Leaf material from herbarium specimen	Illumina MiSeq, 2x150bp	BBduk
Ambrosia_artemisiifolia_Maybe_Amb6	Ambrosia artemisiifolia			Amb6	Péter Poczai	H	H1645558	US Virgin Islands	1902	O. Hauren	Amb6	E.Z.N.A Plant DNA Kit	TruSeq Nano DNA	Leaf material from herbarium specimen	Illumina MiSeq, 2x150bp	BBduk
Ambrosia_artemisioides_Fra52	Ambrosia artemisioides			Fra52	Péter Poczai	H	H1414054	Chile	1971	M.Mahn	Fra52	E.Z.N.A Plant DNA Kit	TruSeq Nano DNA	Leaf material from herbarium specimen	Illumina MiSeq, 2x150bp	BBduk
Ambrosia_artemisioides_Fra53	Ambrosia artemisioides			Fra53	Péter Poczai	H	H1015790	Peru	1943	C.Sandelman	Fra53	E.Z.N.A Plant DNA Kit	TruSeq Nano DNA	Leaf material from herbarium specimen	Illumina MiSeq, 2x150bp	BBduk
Ambrosia_bidentata_Amb7	Ambrosia bidentata			Amb7	Péter Poczai	H	H1547500	USA	1983	DD Taylor & BE Dutton	Amb7	E.Z.N.A Plant DNA Kit	TruSeq Nano DNA	Leaf material from herbarium specimen	Illumina MiSeq, 2x150bp	BBduk
Ambrosia_bidentata_Amb8	Ambrosia bidentata			Amb8	Péter Poczai	H	H1435122	USA	1936	HW Alberts	Amb8	E.Z.N.A Plant DNA Kit	TruSeq Nano DNA	Leaf material from herbarium specimen	Illumina MiSeq, 2x150bp	BBduk
Ambrosia_bryantii_Fra54a	Ambrosia bryantii			Fra54a	Péter Poczai	UC	UC651145	Mexico	1935	IL Wiggins	Fra54a	E.Z.N.A Plant DNA Kit	TruSeq Nano DNA	Leaf material from herbarium specimen	Illumina MiSeq, 2x150bp	BBduk
Ambrosia_bryantii_Fra55a	Ambrosia bryantii			Fra55a	Péter Poczai	UC	UC1731874	Mexico	1974	DW Taylor	Fra55a	E.Z.N.A Plant DNA Kit	TruSeq Nano DNA	Leaf material from herbarium specimen	Illumina MiSeq, 2x150bp	BBduk
Ambrosia_bryantii_Fra56	Ambrosia bryantii			Fra56	Péter Poczai	UC	UC1440652	Mexico	1973	F Seaman	Fra56	E.Z.N.A Plant DNA Kit	TruSeq Nano DNA	Leaf material from herbarium specimen	Illumina MiSeq, 2x150bp	BBduk
Ambrosia_camphorata_Fra57	Ambrosia camphorata			Fra57	Péter Poczai	H	H1645565	Chile	1955	N/A	Fra57	E.Z.N.A Plant DNA Kit	TruSeq Nano DNA	Leaf material from herbarium specimen	Illumina MiSeq, 2x150bp	BBduk
Ambrosia_camphorata_Fra58	Ambrosia camphorata			Fra58	Péter Poczai	H	H1106705	Chile	1970	H. Roivainen	Fra58	E.Z.N.A Plant DNA Kit	TruSeq Nano DNA	Leaf material from herbarium specimen	Illumina MiSeq, 2x150bp	BBduk
Ambrosia_canescens_Fra59	Ambrosia canescens			Fra59	Péter Poczai	P	P02506219	Mexico	1959	L Diguet	Fra59	E.Z.N.A Plant DNA Kit	TruSeq Nano DNA	Leaf material from herbarium specimen	Illumina MiSeq, 2x150bp	BBduk
Ambrosia_canescens_Fra60	Ambrosia canescens			Fra60	Péter Poczai	P	P04336673	Mexico	1976	A Ventura	Fra60	E.Z.N.A Plant DNA Kit	TruSeq Nano DNA	Leaf material from herbarium specimen	Illumina MiSeq, 2x150bp	BBduk
Ambrosia_carduacea_Fra61	Ambrosia carduacea			Fra61	Péter Poczai	UC	UC1560650	Mexico	1970	R. Moran	Fra61	E.Z.N.A Plant DNA Kit	TruSeq Nano DNA	Leaf material from herbarium specimen	Illumina MiSeq, 2x150bp	BBduk
Ambrosia_carduacea_Fra62c	Ambrosia carduacea			Fra62c	Péter Poczai	UC	UC1345850	Mexico	1966	R. Moran	Fra62c	E.Z.N.A Plant DNA Kit	TruSeq Nano DNA	Leaf material from herbarium specimen	Illumina MiSeq, 2x150bp	BBduk
Ambrosia_chamissonis_Fra63b	Ambrosia chamissonis			Fra63b	Péter Poczai	H	H1645567	Canada	1968	B.Chapman & B. Denke	Fra63b	E.Z.N.A Plant DNA Kit	TruSeq Nano DNA	Leaf material from herbarium specimen	Illumina MiSeq, 2x150bp	BBduk
Ambrosia_chamissonis_Fra64	Ambrosia chamissonis			Fra64	Péter Poczai	H	H1645566	Canada	1957	RL Taylor	Fra64	E.Z.N.A Plant DNA Kit	TruSeq Nano DNA	Leaf material from herbarium specimen	Illumina MiSeq, 2x150bp	BBduk
Ambrosia_cheiranthifolia_Amb10	Ambrosia cheiranthifolia			Amb10	Péter Poczai	P	P02673784	USA	?	Berlandier	Amb10	E.Z.N.A Plant DNA Kit	TruSeq Nano DNA	Leaf material from herbarium specimen	Illumina MiSeq, 2x150bp	BBduk
Ambrosia_cheiranthifolia_Amb9	Ambrosia cheiranthifolia			Amb9	Péter Poczai	P	P02673785	Mexico	1859	A Gray	Amb9	E.Z.N.A Plant DNA Kit	TruSeq Nano DNA	Leaf material from herbarium specimen	Illumina MiSeq, 2x150bp	BBduk
Ambrosia_chenopodiifolia_Fra65	Ambrosia chenopodiifolia			Fra65	Péter Poczai	P	P03779450	Mexico	1989	N Hallé	Fra65	E.Z.N.A Plant DNA Kit	TruSeq Nano DNA	Leaf material from herbarium specimen	Illumina MiSeq, 2x150bp	BBduk
Ambrosia_chenopodiifolia_Fra66	Ambrosia chenopodiifolia			Fra66	Péter Poczai	P	P02506404	USA	1903	HM Hall	Fra66	E.Z.N.A Plant DNA Kit	TruSeq Nano DNA	Leaf material from herbarium specimen	Illumina MiSeq, 2x150bp	BBduk
Ambrosia_confertiflora_Fra67a	Ambrosia confertiflora			Fra67	Péter Poczai	H	H1645570	USA	1962	C.Cedercreutz	Fra67	E.Z.N.A Plant DNA Kit	TruSeq Nano DNA	Leaf material from herbarium specimen	Illumina MiSeq, 2x150bp	BBduk
Ambrosia_confertiflora_Fra68c	Ambrosia confertiflora			Fra68	Péter Poczai	H	H1153257	USA	1977	O. Degener & I. Degener	Fra68	E.Z.N.A Plant DNA Kit	TruSeq Nano DNA	Leaf material from herbarium specimen	Illumina MiSeq, 2x150bp	BBduk
Ambrosia_cordifolia_Fra69	Ambrosia cordifolia			Fra69	Péter Poczai	P	P02506400	USA	1857	WF Parish	Fra69	E.Z.N.A Plant DNA Kit	TruSeq Nano DNA	Leaf material from herbarium specimen	Illumina MiSeq, 2x150bp	BBduk
Ambrosia_deltoidea_Fra70b	Ambrosia deltoidea			Fra70b	Péter Poczai	H	H1420551	USA	1980	JH Lehr	Fra70b	E.Z.N.A Plant DNA Kit	TruSeq Nano DNA	Leaf material from herbarium specimen	Illumina MiSeq, 2x150bp	BBduk
Ambrosia_deltoidea_Fra71	Ambrosia deltoidea			Fra71	Péter Poczai	H	H1645571	USA	1962	C Cedercreutz	Fra71	E.Z.N.A Plant DNA Kit	TruSeq Nano DNA	Leaf material from herbarium specimen	Illumina MiSeq, 2x150bp	BBduk
Ambrosia_dentata_Fra72	Ambrosia dentata			Fra72	Péter Poczai	NYB	158162 (holotype)	Peru	1951	W Rauh	Fra72	E.Z.N.A Plant DNA Kit	TruSeq Nano DNA	Leaf material from herbarium specimen	Illumina MiSeq, 2x150bp	BBduk
Ambrosia_divaricata_Fra73	Ambrosia divaricata			Fra73	Péter Poczai	UC	UC1200399	Mexico	1960	A.Carter & R.Ferris	Fra73	E.Z.N.A Plant DNA Kit	TruSeq Nano DNA	Leaf material from herbarium specimen	Illumina MiSeq, 2x150bp	BBduk
Ambrosia_divaricata_Fra74c	Ambrosia divaricata			Fra74c	Péter Poczai	UC	UC1200396	Mexico	1961	A.Carter & R.Ferris	Fra74c	E.Z.N.A Plant DNA Kit	TruSeq Nano DNA	Leaf material from herbarium specimen	Illumina MiSeq, 2x150bp	BBduk
Ambrosia_dumosa_Fra75	Ambrosia dumosa			Fra75	Péter Poczai	H	H1013551	USA	1969	NH Holmgren	Fra75	E.Z.N.A Plant DNA Kit	TruSeq Nano DNA	Leaf material from herbarium specimen	Illumina MiSeq, 2x150bp	BBduk
Ambrosia_dumosa_Fra76	Ambrosia dumosa			Fra76	Péter Poczai	H	H1112717	USA	1975	NH Holmgren & PK Holmgren	Fra76	E.Z.N.A Plant DNA Kit	TruSeq Nano DNA	Leaf material from herbarium specimen	Illumina MiSeq, 2x150bp	BBduk
Ambrosia_dumosa_Fra77	Ambrosia dumosa			Fra77	Péter Poczai	H	H1435146	USA	1965	A Cronquist	Fra77	E.Z.N.A Plant DNA Kit	TruSeq Nano DNA	Leaf material from herbarium specimen	Illumina MiSeq, 2x150bp	BBduk
Ambrosia_eriocentra_Fra78	Ambrosia eriocentra			Fra78	Péter Poczai	H	H1112718	USA	1975	NH Holmgren & PK Holmgren	Fra78	E.Z.N.A Plant DNA Kit	TruSeq Nano DNA	Leaf material from herbarium specimen	Illumina MiSeq, 2x150bp	BBduk
Ambrosia_eriocentra_Fra79	Ambrosia eriocentra			Fra79	Péter Poczai	P	P04452802	USA	1932	CB Wolf	Fra79	E.Z.N.A Plant DNA Kit	TruSeq Nano DNA	Leaf material from herbarium specimen	Illumina MiSeq, 2x150bp	BBduk
Ambrosia_eriocentra_Fra80	Ambrosia eriocentra			Fra80	Péter Poczai	P	P04452800	USA	1935	CB Wolf	Fra80	E.Z.N.A Plant DNA Kit	TruSeq Nano DNA	Leaf material from herbarium specimen	Illumina MiSeq, 2x150bp	BBduk
Ambrosia_flexuosa_Fra81c	Ambrosia flexuosa			Fra81c	Péter Poczai	UC	UC1552030	Mexico	1988	D Charlton	Fra81c	E.Z.N.A Plant DNA Kit	TruSeq Nano DNA	Leaf material from herbarium specimen	Illumina MiSeq, 2x150bp	BBduk
Ambrosia_flexuosa_Fra82c	Ambrosia flexuosa			Fra82c	Péter Poczai	UC	UC1445098	Mexico	1977	R Moran	Fra82c	E.Z.N.A Plant DNA Kit	TruSeq Nano DNA	Leaf material from herbarium specimen	Illumina MiSeq, 2x150bp	BBduk
Ambrosia_grayi_Fra83	Ambrosia grayi			Fra83	Péter Poczai	NYB	1883914	USA	1891	PA Rydberg	Fra83	E.Z.N.A Plant DNA Kit	TruSeq Nano DNA	Leaf material from herbarium specimen	Illumina MiSeq, 2x150bp	BBduk
Ambrosia_grayi_Fra84	Ambrosia grayi			Fra84	Péter Poczai	NYB	1883912	USA	1886	N/A	Fra84	E.Z.N.A Plant DNA Kit	TruSeq Nano DNA	Leaf material from herbarium specimen	Illumina MiSeq, 2x150bp	BBduk
Ambrosia_grayi_Fra85	Ambrosia grayi			Fra85	Péter Poczai	NYB	1883906	USA	1970	HA Stephens	Fra85	E.Z.N.A Plant DNA Kit	TruSeq Nano DNA	Leaf material from herbarium specimen	Illumina MiSeq, 2x150bp	BBduk
Ambrosia_hispida_Amb12	Ambrosia hispida			Amb12	Péter Poczai	P	P03779451	Guadeloupe	1974	C Sastre	Amb12	E.Z.N.A Plant DNA Kit	TruSeq Nano DNA	Leaf material from herbarium specimen	Illumina MiSeq, 2x150bp	BBduk
Ambrosia_hispida_Amb13	Ambrosia hispida			Amb13	Péter Poczai	P	P03779503	St Barthélemy	1936	Questel	Amb13	E.Z.N.A Plant DNA Kit	TruSeq Nano DNA	Leaf material from herbarium specimen	Illumina MiSeq, 2x150bp	BBduk
Ambrosia_hispida_Fra91a	Ambrosia hispida			Fra91a	Péter Poczai	UC	UC1605392	Mexico	1993	S Boyd, T. Ross & W. Appleby	Fra91a	E.Z.N.A Plant DNA Kit	TruSeq Nano DNA	Leaf material from herbarium specimen	Illumina MiSeq, 2x150bp	BBduk
Ambrosia_ilicifolia_Fra86	Ambrosia ilicifolia			Fra86	Péter Poczai	P	P04452810	USA	1932	CB Wolf	Fra86	E.Z.N.A Plant DNA Kit	TruSeq Nano DNA	Leaf material from herbarium specimen	Illumina MiSeq, 2x150bp	BBduk
Ambrosia_ilicifolia_Fra87	Ambrosia ilicifolia			Fra87	Péter Poczai	P	P04452811	Mexico	1948	A Carter	Fra87	E.Z.N.A Plant DNA Kit	TruSeq Nano DNA	Leaf material from herbarium specimen	Illumina MiSeq, 2x150bp	BBduk
Ambrosia_johnstoniorum_Amb18	Ambrosia johnstoniorum			Amb18	Péter Poczai	GH	IM9282 (isotype)	Mexico	1941	I. M. Johnston	Amb18	E.Z.N.A Plant DNA Kit	TruSeq Nano DNA	Leaf material from herbarium specimen	Illumina MiSeq, 2x150bp	BBduk
Ambrosia_linearis_Fra88	Ambrosia linearis			Fra88	Péter Poczai	H	H1680269	USA	1993	Weber & Wittmann	Fra88	E.Z.N.A Plant DNA Kit	TruSeq Nano DNA	Leaf material from herbarium specimen	Illumina MiSeq, 2x150bp	BBduk
Ambrosia_linearis_Fra89b	Ambrosia linearis			Fra89b	Péter Poczai	H	H1680268	USA	1993	Carolyn & McLean	Fra89b	E.Z.N.A Plant DNA Kit	TruSeq Nano DNA	Leaf material from herbarium specimen	Illumina MiSeq, 2x150bp	BBduk
Ambrosia_maritima_Amb19	Ambrosia maritima			Amb19	Péter Poczai	H	H1080185	?	1962	B Petterson	Amb19	E.Z.N.A Plant DNA Kit	TruSeq Nano DNA	Leaf material from herbarium specimen	Illumina MiSeq, 2x150bp	BBduk
Ambrosia_maritima_Amb21	Ambrosia maritima			Amb21	Péter Poczai	H	H1477643	Italy	1958	H Luther	Amb21	E.Z.N.A Plant DNA Kit	TruSeq Nano DNA	Leaf material from herbarium specimen	Illumina MiSeq, 2x150bp	BBduk
Ambrosia_maritima_Amb22	Ambrosia maritima			Amb22	Péter Poczai	H	H1645521	Italy	1964	A Rankala	Amb22	E.Z.N.A Plant DNA Kit	TruSeq Nano DNA	Leaf material from herbarium specimen	Illumina MiSeq, 2x150bp	BBduk
Ambrosia_maritima_Maybe_Amb20c	Ambrosia maritima			Amb20c	Péter Poczai	H	H1645526	Cyprus	1939	H Lindberg	Amb20c	E.Z.N.A Plant DNA Kit	TruSeq Nano DNA	Leaf material from herbarium specimen	Illumina MiSeq, 2x150bp	BBduk
Ambrosia_microcephala_Amb23	Ambrosia microcephala			Amb23	Péter Poczai	P	P02506168	French Guiana	1983	G Cremers	Amb23	E.Z.N.A Plant DNA Kit	TruSeq Nano DNA	Leaf material from herbarium specimen	Illumina MiSeq, 2x150bp	BBduk
Ambrosia_microcephala_Amb24	Ambrosia microcephala			Amb24	Péter Poczai	P	P02673739	French Guiana	1986	G Cremens	Amb24	E.Z.N.A Plant DNA Kit	TruSeq Nano DNA	Leaf material from herbarium specimen	Illumina MiSeq, 2x150bp	BBduk
Ambrosia_monogyra_Hym97	Ambrosia monogyra			Hym97	Péter Poczai	P	P02562042	Mexico	1885	CG Pringle	Hym97	E.Z.N.A Plant DNA Kit	TruSeq Nano DNA	Leaf material from herbarium specimen	Illumina MiSeq, 2x150bp	BBduk
Ambrosia_nivea_Fra90a	Ambrosia nivea			Fra90a	Péter Poczai	UC	UC88783	Mexico	1891	CV Hartman	Fra90a	E.Z.N.A Plant DNA Kit	TruSeq Nano DNA	Leaf material from herbarium specimen	Illumina MiSeq, 2x150bp	BBduk
Ambrosia_pannosa_Amb25b	Ambrosia pannosa			Amb25b	Péter Poczai	NYB	158161	Peru	1925	FW Pennell	Amb25b	E.Z.N.A Plant DNA Kit	TruSeq Nano DNA	Leaf material from herbarium specimen	Illumina MiSeq, 2x150bp	BBduk
Ambrosia_peruviana_Amb26b	Ambrosia peruviana			Amb26b	Péter Poczai	H	H1645529	Cuba	1905	Baker	Amb26b	E.Z.N.A Plant DNA Kit	TruSeq Nano DNA	Leaf material from herbarium specimen	Illumina MiSeq, 2x150bp	BBduk
Ambrosia_peruviana_Amb27a	Ambrosia peruviana			Amb27a	Péter Poczai	H	H1645530	Cuba	1904	W Rincon	Amb27a	E.Z.N.A Plant DNA Kit	TruSeq Nano DNA	Leaf material from herbarium specimen	Illumina MiSeq, 2x150bp	BBduk
Ambrosia_polystachya_Amb28b	Ambrosia polystachya			Amb28b	Péter Poczai	H	H1645532	Brasil	?	AF Regnett	Amb28b	E.Z.N.A Plant DNA Kit	TruSeq Nano DNA	Leaf material from herbarium specimen	Illumina MiSeq, 2x150bp	BBduk
Ambrosia_polystachya_Amb29	Ambrosia polystachya			Amb29	Péter Poczai	P	P02506194	Brasil	1930	Y Mexia	Amb29	E.Z.N.A Plant DNA Kit	TruSeq Nano DNA	Leaf material from herbarium specimen	Illumina MiSeq, 2x150bp	BBduk
Ambrosia_polystachya_Amb30	Ambrosia polystachya			Amb30	Péter Poczai	P	P03779504	Brasil	1904	A Heiner	Amb30	E.Z.N.A Plant DNA Kit	TruSeq Nano DNA	Leaf material from herbarium specimen	Illumina MiSeq, 2x150bp	BBduk
Ambrosia_psilostachya_Amb31b	Ambrosia psilostachya			Amb31b	Péter Poczai	H	H1594014	France	1986	A Schneider	Amb31b	E.Z.N.A Plant DNA Kit	TruSeq Nano DNA	Leaf material from herbarium specimen	Illumina MiSeq, 2x150bp	BBduk
Ambrosia_psilostachya_Amb32b	Ambrosia psilostachya			Amb32b	Péter Poczai	H	H1467250	Austria	1911	R Gross	Amb32b	E.Z.N.A Plant DNA Kit	TruSeq Nano DNA	Leaf material from herbarium specimen	Illumina MiSeq, 2x150bp	BBduk
Ambrosia_psilostachya_Amb33a	Ambrosia psilostachya			Amb33a	Péter Poczai	H	H1645533	USA	1966	T Bradly	Amb33a	E.Z.N.A Plant DNA Kit	TruSeq Nano DNA	Leaf material from herbarium specimen	Illumina MiSeq, 2x150bp	BBduk
Ambrosia_pumila_Fra92c	Ambrosia pumila			Fra92c	Péter Poczai	UC	UC1445097	Mexico	1979	R Moran	Fra92c	E.Z.N.A Plant DNA Kit	TruSeq Nano DNA	Leaf material from herbarium specimen	Illumina MiSeq, 2x150bp	BBduk
Ambrosia_pumila_Fra93	Ambrosia pumila			Fra93	Péter Poczai	P	P02673701	USA	1895	SG STokes	Fra93	E.Z.N.A Plant DNA Kit	TruSeq Nano DNA	Leaf material from herbarium specimen	Illumina MiSeq, 2x150bp	BBduk
Ambrosia_pumila_Fra94	Ambrosia pumila			Fra94	Péter Poczai	P	P02673699	USA	?	JG Lemmon	Fra94	E.Z.N.A Plant DNA Kit	TruSeq Nano DNA	Leaf material from herbarium specimen	Illumina MiSeq, 2x150bp	BBduk
Ambrosia_salsola_Hym100b	Ambrosia salsola			Hym100b	Péter Poczai	H	H1435093	USA	1938	W Clokey	Hym100b	E.Z.N.A Plant DNA Kit	TruSeq Nano DNA	Leaf material from herbarium specimen	Illumina MiSeq, 2x150bp	BBduk
Ambrosia_salsola_Hym101	Ambrosia salsola			Hym101	Péter Poczai	H	H1435094	USA	1965	A Cronquist	Hym101	E.Z.N.A Plant DNA Kit	TruSeq Nano DNA	Leaf material from herbarium specimen	Illumina MiSeq, 2x150bp	BBduk
Ambrosia_salsola_Hym102	Ambrosia salsola			Hym102	Péter Poczai	H	H1435095	USA	1933	V Duran	Hym102	E.Z.N.A Plant DNA Kit	TruSeq Nano DNA	Leaf material from herbarium specimen	Illumina MiSeq, 2x150bp	BBduk
Ambrosia_salsola_Hym103	Ambrosia salsola			Hym103	Péter Poczai	H	H1435096	USA	1930	V Duran	Hym103	E.Z.N.A Plant DNA Kit	TruSeq Nano DNA	Leaf material from herbarium specimen	Illumina MiSeq, 2x150bp	BBduk
Ambrosia_scabra_Amb34	Ambrosia scabra			Amb34	Péter Poczai	P	P02673698	Argentina	1869	Goulard	Amb34	E.Z.N.A Plant DNA Kit	TruSeq Nano DNA	Leaf material from herbarium specimen	Illumina MiSeq, 2x150bp	BBduk
Ambrosia_tenuifolia_Amb35a	Ambrosia tenuifolia			Amb35a	Péter Poczai	H	H1645534	France	1908	FP Delmas	Amb35a	E.Z.N.A Plant DNA Kit	TruSeq Nano DNA	Leaf material from herbarium specimen	Illumina MiSeq, 2x150bp	BBduk
Ambrosia_tenuifolia_Amb37b	Ambrosia tenuifolia			Amb37b	Péter Poczai	H	H1487927	Argentina	1967	N Söyrinki	Amb37b	E.Z.N.A Plant DNA Kit	TruSeq Nano DNA	Leaf material from herbarium specimen	Illumina MiSeq, 2x150bp	BBduk
Ambrosia_tomentosa_Fra95	Ambrosia tomentosa			Fra95	Péter Poczai	P	P02506456	North America	1869	Vasey	Fra95	E.Z.N.A Plant DNA Kit	TruSeq Nano DNA	Leaf material from herbarium specimen	Illumina MiSeq, 2x150bp	BBduk
Ambrosia_tomentosa_Fra96	Ambrosia tomentosa			Fra96	Péter Poczai	P	P02506455	USA	1893	G McOwan	Fra96	E.Z.N.A Plant DNA Kit	TruSeq Nano DNA	Leaf material from herbarium specimen	Illumina MiSeq, 2x150bp	BBduk
Ambrosia_trifida_Amb38a	Ambrosia trifida			Amb38a	Péter Poczai	H	H1566112	USA	1984	N/A	Amb38a	E.Z.N.A Plant DNA Kit	TruSeq Nano DNA	Leaf material from herbarium specimen	Illumina MiSeq, 2x150bp	BBduk
Ambrosia_trifida_Amb39	Ambrosia trifida			Amb39	Péter Poczai	H	H1645549	Sweden	1932	C Blom	Amb39	E.Z.N.A Plant DNA Kit	TruSeq Nano DNA	Leaf material from herbarium specimen	Illumina MiSeq, 2x150bp	BBduk
Ambrosia_trifida_Amb40	Ambrosia trifida			Amb40	Péter Poczai	H	H1725761	USA	2001	N/A	Amb40	E.Z.N.A Plant DNA Kit	TruSeq Nano DNA	Leaf material from herbarium specimen	Illumina MiSeq, 2x150bp	BBduk
Ambrosia_velutina_Amb41a	Ambrosia velutina			Amb41a	Péter Poczai	NYB	1626828	Domonican Rep	1975	AH Liogier	Amb41a	E.Z.N.A Plant DNA Kit	TruSeq Nano DNA	Leaf material from herbarium specimen	Illumina MiSeq, 2x150bp	BBduk
Ambrosia_velutina_Amb42a	Ambrosia velutina			Amb42a	Péter Poczai	NYB	1626824	Antigua and Barbuda	1902	A Duss	Amb42a	E.Z.N.A Plant DNA Kit	TruSeq Nano DNA	Leaf material from herbarium specimen	Illumina MiSeq, 2x150bp	BBduk
Ambrosia_velutina_Amb43	Ambrosia velutina			Amb43	Péter Poczai	NYB	1627412	Cuba	1909	JA Shafer	Amb43	E.Z.N.A Plant DNA Kit	TruSeq Nano DNA	Leaf material from herbarium specimen	Illumina MiSeq, 2x150bp	BBduk
Ambrosia_velutina_Amb44	Ambrosia velutina			Amb44	Péter Poczai	P	P02673643	Dominican Republic	1853	Schomburgk	Amb44	E.Z.N.A Plant DNA Kit	TruSeq Nano DNA	Leaf material from herbarium specimen	Illumina MiSeq, 2x150bp	BBduk
Ambrosia_velutina_Amb45	Ambrosia velutina			Amb45	Péter Poczai	P	P02673644	Dominican Republic	1853	Schomburgk	Amb45	E.Z.N.A Plant DNA Kit	TruSeq Nano DNA	Leaf material from herbarium specimen	Illumina MiSeq, 2x150bp	BBduk
Ambrosia_villosissima_Amb46	Ambrosia villosissima			Amb46	Péter Poczai	S	SG344 (isotype)	Egypt	?	P Forsskål	Amb46	E.Z.N.A Plant DNA Kit	TruSeq Nano DNA	Leaf material from herbarium specimen	Illumina MiSeq, 2x150bp	BBduk
Ambrosia_x_helenae_Amb11a	Ambrosia x helenae			Amb11a	Péter Poczai	NYB	1883924	Canada	1977	G Baillargen	Amb11a	E.Z.N.A Plant DNA Kit	TruSeq Nano DNA	Leaf material from herbarium specimen	Illumina MiSeq, 2x150bp	BBduk
Ambrosia_x_intergradiens_Amb14b	Ambrosia x intergradiens			Amb14a	Péter Poczai	RBGE	8496A	USA	1957	WH Wagner	Amb14a	E.Z.N.A Plant DNA Kit	TruSeq Nano DNA	Leaf material from herbarium specimen	Illumina MiSeq, 2x150bp	BBduk
Ambrosia_x_intergradiens_Amb15	Ambrosia x intergradiens			Amb15	Péter Poczai	RBGE	8491	USA	1957	WH Wagner	Amb15	E.Z.N.A Plant DNA Kit	TruSeq Nano DNA	Leaf material from herbarium specimen	Illumina MiSeq, 2x150bp	BBduk
Ambrosia_x_intergradiens_Amb16b	Ambrosia x intergradiens			Amb16b	Péter Poczai	RBGE	8445	USA	1957	WH Wagner	Amb16b	E.Z.N.A Plant DNA Kit	TruSeq Nano DNA	Leaf material from herbarium specimen	Illumina MiSeq, 2x150bp	BBduk
Ambrosia_x_intergradiens_Amb17	Ambrosia x intergradiens			Amb17	Péter Poczai	RBGE	8498B	USA	1957	WH Wagner	Amb17	E.Z.N.A Plant DNA Kit	TruSeq Nano DNA	Leaf material from herbarium specimen	Illumina MiSeq, 2x150bp	BBduk
Ambrosia_x_platyspina_Hym98c	Ambrosia x platyspina			Hym98c	Péter Poczai	UC	UC1440651	Mexico	1972	F Seaman	Hym98c	E.Z.N.A Plant DNA Kit	TruSeq Nano DNA	Leaf material from herbarium specimen	Illumina MiSeq, 2x150bp	BBduk
Ambrosia_x_platyspina_Hym99c	Ambrosia x platyspina			Hym99c	Péter Poczai	UC	UC2015638	USA	1995	AC Sander & K Rose	Hym99c	E.Z.N.A Plant DNA Kit	TruSeq Nano DNA	Leaf material from herbarium specimen	Illumina MiSeq, 2x150bp	BBduk
